# Woronin bodies move dynamically and bidirectionally by hitchhiking on early endosomes in *Aspergillus nidulans*

**DOI:** 10.1101/2023.01.20.524968

**Authors:** Livia D. Songster, Devahuti Bhuyan, Jenna R. Christensen, Samara L. Reck-Peterson

## Abstract

The proper functioning of organelles depends on their intracellular localization, mediated by motor protein-dependent transport on cytoskeletal tracks. Rather than directly associating with a motor protein, peroxisomes move by hitchhiking on motile early endosomes in the filamentous fungus *Aspergillus nidulans*. However, the cellular function of peroxisome hitchhiking is unclear. Peroxisome hitchhiking requires the protein PxdA, which is conserved within the fungal subphylum Pezizomycotina, but absent from other fungal clades. Woronin bodies are specialized peroxisomes that are also unique to the Pezizomycotina. In these fungi, multinucleate hyphal segments are separated by incomplete cell walls called septa that possess a central pore enabling cytoplasmic exchange. Upon damage to a hyphal segment, Woronin bodies plug septal pores to prevent wide-spread leakage. Here, we tested if peroxisome hitchhiking is important for Woronin body motility, distribution, and function in *A. nidulans*. We show that Woronin body proteins are present within all motile peroxisomes and hitchhike on PxdA-labeled early endosomes during bidirectional, long-distance movements. Loss of peroxisome hitchhiking by knocking out *pxdA* significantly affected Woronin body distribution and motility in the cytoplasm, but Woronin body hitchhiking is ultimately dispensable for septal localization and plugging.
