## Supplementary material for "Woronin bodies move dynamically and bidirectionally by hitchhiking on early endosomes in *Aspergillus nidulans*": Table S1

### Sheet: PxdA
							QNPTAGLREMIQEVVAAQLNSRSRSDAEEIGADNLMLQINNLKDMLRGADDRTENEYRKRRQAQDTIAQLQRLLKDVEEESARHSAAAESAEARLLQFQQEKIPYYESFQQKAAMLEEERESTRLTLEELSSKNISLQGTLDEYRFMADSAKRETEETNARLEEIKAENNQLRNTVANMRVRIEDGLHIRQNLSGRMEQLQDQLAALTGEIARDQASWRRKEEELNAKYSELRASHNRETKLREQLESEVTKLEEQEREAAKLKFIFGQSQQENERLEELVSELRQKNQELDMKASRFEREFNEARESSRVEIQRTRTSMEMEIEAATTQVNIVRAELEAQIARLETQLDNAKLDSDTARERYEMLLEEAHETKATAVASAIESKEYSMEEQRKLHERV…			MRQNNTKRVRPALEPLYGANNSHQTVSSANSALSPPPPHSTNPSGVRDNSLLSAPLQSPFPSPGASSRSAAGSPGRPTSPGSRSVAFTEPSTLPILQRYRGALDSSTTSPEDKKAESSVYYTTAWGSPYAAPSPRTLSWSLSQKDAVLDRDSGDSSPISIQFGLEPNRPTILRSLPPSQGPVIEVGSNSLERSPERRRGKSIQDFTQDWINQYLSGQQRTERSNWLSDDSGSEAPSFITAANHFADDASDDWLGLEQDSLDQDLLKTPTLADFVNRRSAGKGGPVRKRKEPLHKRTDTLRQEDFWGFAYDEDPQPNTMADTKETQPAGAEHKPLSPDEKPLPPPPIEENGLTPTKETPTQIAQTEVDVEKPVKDKPLPRRQKKKVTWRGKGCVIELPLY…			MRQNNTKRVRPALEPLYGANNSHQTVSSANSALSPPPPHSTNPSGVRDNSLLSAPLQSPFPSPGASSRSAAGSPGRPTSPGSRSVAFTEPSTLPILQRYRGALDSSTTSPEDKKAESSVYYTTAWGSPYAAPSPRTLSWSLSQKDAVLDRDSGDSSPISIQFGLEPNRPTILRSLPPSQGPVIEVGSNSLERSPERRRGKSIQDFTQDWINQYLSGQQRTERSNWLSDDSGSEAPSFITAANHFADDASDDWLGLEQDSLDQDLLKTPTLADFVNRRSAGKGGPVRKRKEPLHKRTDTLRQEDFWGFAYDEDPQPNTMADTKETQPAGAEHKPLSPDEKPLPPPPIEENGLTPTKETPTQIAQTEVDVEKPVKDKPLPRRQKKKVTWRGKGCVIELPLY…
TAXONOMY INFO				GENE INFO			BLASTP: PxdA CC1-3			BLASTP: PxdA Nter			BLASTP: PxdA full length			Reciprocol search in A. nidulans						MARCOIL PREDICTION
TaxaID	Species	Phylum	Subphylum	Genbank	Gene ID	AA length	% coverage	E value	% identity	% coverage	E value	% identity	% coverage	E value	% identity	Gene hit 1	% identity	E value	Gene hit 2	% identity	E value	aa start	aa end	coil length	Nter length	Cter length	N coils
227321	Aspergillus nidulans	ascomycota	Pezizomycotina	XP_658760.1	AN1156	2236	1	0	1	1	0	1	1	0	1	AN1156	100	0				1497	1990	494	1496	245	5
330879	Aspergillus fumigatus	ascomycota	Pezizomycotina	XP_752510.1	Afu1g11450	2081	1	0	0.6824	0.87	0	0.5287	0.91	0	0.5792	AN1156	58.52	0				1353	1842	490	1352	238	5
425011	Aspergillus niger	ascomycota	Pezizomycotina	XP_001392474.2	ANI_1_1842074	2212	1	0	0.6707	0.97	0	0.5348	0.98	0	0.5753	AN1156	57.67	0				1483	1973	491	1482	238	5
510516	Aspergillus oryzae	ascomycota	Pezizomycotina	XP_001825222.1	AO090038000280	2241	1	0	0.6631	0.97	0	0.5487	0.98	0	0.5849	AN1156	59.08	0				1510	2002	493	1509	238	5
5076	Penicillium chrysogenum	ascomycota	Pezizomycotina	KZN93076.1	EN45_032440	2250	1	0	0.6351	0.93	0	0.4641	0.96	0	0.5168	AN1156	52.59	0				1508	1990	483	1507	259	5
1276537	Zymoseptoria tritici	ascomycota	Pezizomycotina	SMR45557.1	ZT3D1_G2141	3062	0.71	8e-69	0.3723	0.03	0.0002	0.4444	0.29	5e-78	0.3394	AN1156	29.89	2e-84				2319	2780	462	2318	281	3
34373	Blumeria graminis	ascomycota	Pezizomycotina	EPQ61925.1	BGT96224_5063	2359	0.68	1e-78	0.4169	0.48	1e-29	0.2771	0.62	8e-84	0.3329	AN1156	27.6	3e-116				1638	2191	554	1637	167	6
655844	Metarhizium robertsii	ascomycota	Pezizomycotina	XP_007816985.1	MAA_00796	2286	0.87	6e-90	0.3952	0.37	4e-20	0.2687	0.56	2e-94	0.3815	AN1156	28.31	1e-27				1361	2034	674	1360	251	6
5147	Sordaria macrospora	ascomycota	Pezizomycotina	XP_003347059.1	SMAC_05260	2267	0.71	3e-85	0.4172	0.24	8e-16	0.371	0.46	2e-89	0.3719	AN1156	31.32	4e-90				1429	1959	531	1428	307	4
148305	Pyricularia grisea	ascomycota	Pezizomycotina	XP_030979748.1	PgNI_10685	2492	0.87	8e-89	0.3915	0.52	5e-19	0.2765	0.54	6e-93	0.3648	AN1156	33.08	1e-98				1710	2251	542	1709	240	4
367110	Neurospora crassa	ascomycota	Pezizomycotina	XP_964921.2	NCU09104	2032	0.71	9e-88	0.4316	0.54	2e-21	0.2562	0.66	9e-91	0.3267	AN1156	33.09	7e-94				1204	1737	534	1203	294	5
1213857	Colletotrichum orbiculare	ascomycota	Pezizomycotina	TDZ22949.1	Cob_v004455	2094	0.68	2e-84	0.4235	0.63	1e-28	0.2764	0.73	4e-89	0.3384	AN1156	37.72	3e-86				1303	1837	535	1302	256	4
229533	Fusarium graminearum	ascomycota	Pezizomycotina	XP_011319937.1	FGSG_08786	2081	0.7	7e-90	0.4403	0.14	1e-16	0.365	0.64	1e-96	0.3425	AN1156	34.62	4e-106	AN2080	62.5	0.019	1306	1836	531	1305	244	4
660029	Fusarium oxysporum	ascomycota	Pezizomycotina	XP_031037101.1	FOYG_09489	2085	0.68	2e-86	0.4344	0.33	2e-21	0.2857	0.61	4e-94	0.3386	AN1156	34.92	7e-108				1314	1906	593	1313	178	6
656061	Tuber melanosporum	ascomycota	Pezizomycotina	XP_002839790.1	GSTUM_00007936001	2136	0.71	5e-41	0.3347	not found	not found	not found	0.33	5e-46	0.2953	AN1156	29.81	1e-52				1465	1903	439	1464	232	3
5476	Candida albicans	ascomycota	Saccharomycotina	not found	not found	not found	not found	not found	not found	not found	not found	not found	not found	not found	not found
460523	Ogataea polymorpha	ascomycota	Saccharomycotina	not found	not found	not found	not found	not found	not found	not found	not found	not found	not found	not found	not found
33169	Eremothecium gossypii	ascomycota	Saccharomycotina	NP_982876.1	ABL071Wp	663	not found	not found	not found	not found	not found	not found	not found	not found	not found	AN1156	30.77	0.004	AN1210	33.94	1e-07
4932	Saccharomyces cerevisiae	ascomycota	Saccharomycotina	not found	not found	not found	not found	not found	not found	not found	not found	not found	not found	not found	not found
4896	Schizosaccharomyces pombe	ascomycota	Taphrinomycotina	not found	not found	not found	not found	not found	not found	not found	not found	not found	not found	not found	not found
1248645	Schizosaccharomyces japonicus	ascomycota	Taphrinomycotina	not found	not found	not found	not found	not found	not found	not found	not found	not found	not found	not found	not found
48691	Neolecta irregularis	ascomycota	Taphrinomycotina	not found	not found	not found	not found	not found	not found	not found	not found	not found	not found	not found	not found
5606	Saitoella complicata	ascomycota	Taphrinomycotina	not found	not found	not found	not found	not found	not found	not found	not found	not found	not found	not found	not found
5011	Taphrina deformans	ascomycota	Taphrinomycotina	not found	not found	not found	not found	not found	not found	not found	not found	not found	not found	not found	not found
5297	Puccinia graminis	basidiomycota	Pucciniomycotina	not found	not found	not found	not found	not found	not found	not found	not found	not found	not found	not found	not found
40563	Sporobolomyces roseus	basidiomycota	Pucciniomycotina	not found	not found	not found	not found	not found	not found	not found	not found	not found	not found	not found	not found
5270	Ustilago maydis	basidiomycota	Ustilagomycotina	not found	not found	not found	not found	not found	not found	not found	not found	not found	not found	not found	not found
5207	Cryptococcus neoformans	basidiomycota	Agaricomycotina	not found	not found	not found	not found	not found	not found	not found	not found	not found	not found	not found	not found
5346	Coprinopsis cinerea	basidiomycota	Agaricomycotina	not found	not found	not found	not found	not found	not found	not found	not found	not found	not found	not found	not found
29883	Laccaria bicolor	basidiomycota	Agaricomycotina	not found	not found	not found	not found	not found	not found	not found	not found	not found	not found	not found	not found
936053	Rhizopus delemar	Zygomycotina	Mucoromycotina	not found	not found	not found	not found	not found	not found	not found	not found	not found	not found	not found	not found
109871	Batrachochytrium dendrobatidis	Zoosporic fungi	Chytridiomycota	not found	not found	not found	not found	not found	not found	not found	not found	not found	not found	not found	not found
109760	Spizellomyces punctatus	Zoosporic fungi	Chytridiomycota	XP_016607864.1	SPPG_05198	563	not found	not found	not found	not found	not found	not found	not found	not found	not found	AN1156	25.62	0.0009
44689	Dictyostelium discoideum	outgroup	outgroup	not found	not found	not found	not found	not found	not found	not found	not found	not found	not found	not found	not found

### Sheet: DipA
							RILCIADVRGNLKSLNELARQARADHIIHTGDFGFYDDTSLERIADKTLKHV			MASPRPPHNFAPQGYPLPNGASGPVPGAAPLLPNNGRIIQNGPVRILCIADVRGNLKSLNELARQARADHIIHTGDFGFYDDTSLERIADKTLKHVAQYSPLLPEGVKRAIAQTPPQQSIKSRFTPDQLPLSELPMLLDKRLTLDVPVYTVWGACEDVRVLEKFRSGEYKVDKLHIIDEANSRLLDIGGVKLRLLGLGGAVVMHKLFDNGEGKTTIAGGQGTMWTTLLQMGELIDTANRVYDPSETRIFVTHASPAREGMLNQLSVTLKADFSISAGLHFRYGSSYNEFSVNPSLDHYRGKLAASKASFNDVWETVRGEVESAISQNDAQKTLLENALGVVEKMPSVASGGNPFGGPTNPGSGSGQVDESAFKNMWNFNLADAAFGFLVLEIEAGRIGT…
TAXONOMY INFO				GENE INFO			BLASTP: DipA p-ase			BLASTP: DipA full-length			Reciprocol search in A. nidulans
TaxaID	Species	Phylum	Subphylum	Genbank	Gene ID	AA length	% coverage	E value	% identity	% coverage	E value	% identity	Gene hit 1	% identity	E value	Gene hit 2	% identity	E value
227321	Aspergillus nidulans	ascomycota	Pezizomycotina	CBF79540.1	AN10946	704	1	0	1	1	0	1	AN10946	100	0	AN7514	99.22	0
227321	Aspergillus nidulans	ascomycota	Pezizomycotina	XP_680783.1	AN7514 (glutaminase A? dipA is the same as the C-terminus)	1487	1	8e-31	1	0.91	0	0.9922	AN7514	100	0	AN10946	99.22	0	glutaminase
330879	Aspergillus fumigatus	ascomycota	Pezizomycotina	XP_750881.1 or KAF4281573	Afu6g09920 or CNMCM8689_000505	705	1	9e-30	0.9615	0.92	0	0.8196	AN10946	82.24	0	AN7514	78.22	0
425011	Aspergillus niger	ascomycota	Pezizomycotina	XP_001394765.1	ANI_1_1024094	702	1	1e-30	0.9808	0.92	0	0.8308	AN10946	81.4	0	AN7514	82.88	0
510516	Aspergillus oryzae	ascomycota	Pezizomycotina	XP_001819127.1	AO090001000626	705	1	6e-29	0.9231	0.92	0	0.8131	AN10946	80.86	0	AN7514	80.09	0
500485	Penicillium chrysogenum	ascomycota	Pezizomycotina	XP_002564001.1	Pc20g15270	689	1	2e-30	0.9808	0.91	0	0.7573	AN10946	72.5	0	AN7514	73.63	0
336722	Zymoseptoria tritici	ascomycota	Pezizomycotina	XP_003853057.1	MYCGRDRAFT_109185	702	1	3e-26	0.8269	0.55	0	0.7918	AN10946	75.97	0	AN7514	76.46	0
1689686	Blumeria graminis	ascomycota	Pezizomycotina	CAD6502463.1	BGTH12_LOCUS3821	704	1	1e-27	0.9038	0.88	0	0.6009	AN10946	60	0	AN7514	59.84	0
655844	Metarhizium robertsii	ascomycota	Pezizomycotina	XP_007818177.1	MAA_01988	707	1	4e-29	0.9231	0.91	0	0.6549	AN10946	80.64	0	AN7514	81.89	0
771870	Sordaria macrospora	ascomycota	Pezizomycotina	XP_003349793.1	SMAC_00681	695	1	2e-26	0.8462	0.92	0	0.6146	AN10946	78.35	0	AN7514	78.49	0
148305	Pyricularia grisea	ascomycota	Pezizomycotina	XP_030981359.1	PgNI_07109	690	1	1e-26	0.8462	0.91	0	0.6042	AN10946	60.3	0	AN7514	61.22	0
367110	Neurospora crassa	ascomycota	Pezizomycotina	XP_011395012.1	NCU09861	695	1	4e-26	0.8462	0.92	0	0.6222	AN10946	74.94	0	AN7514	76.6	0
1213857	Colletotrichum orbiculare	ascomycota	Pezizomycotina	TDZ17051.1	Cob_v010042	672	1	2e-28	0.9231	0.58	0	0.8068	AN10946	81.02	0	AN7514	82.53	0
229533	Fusarium graminearum	ascomycota	Pezizomycotina	XP_011328536.1	FGSG_09238	677	1	1e-28	0.9038	0.91	0	0.6439	AN10946	82.06	0	AN7514	82.06	0
660029	Fusarium oxysporum	ascomycota	Pezizomycotina	XP_031044345.1	FOYG_04482	680	1	1e-28	0.9038	0.92	0	0.6302	AN10946	79.23	0	AN7514	81.89	0
656061	Tuber melanosporum	ascomycota	Pezizomycotina	XP_002837918.1	GSTUM_00000604001	770	1	2e-27	0.8654	0.58	0	0.7572	AN10946	76.44	0	AN7514	80.58	0
237561	Candida albicans	ascomycota	Saccharomycotina	XP_712600.1	CAALFM_C208910CA	508	0.8	2e-05	0.4419	0.52	2e-32	0.2523	AN10946	25.92	1e-39	AN7514	25.46	3e-39
638633	Ogataea polymorpha	ascomycota	Saccharomycotina	XP_018210028.1	OGAPODRAFT_101560	489	1	2e-14	0.5385	0.53	2e-66	0.3356	AN10946	33.79	8e-76	AN7514	33.79	5e-71
33169	Eremothecium gossypii	ascomycota	Saccharomycotina	not found	not found	not found	not found	not found	not found	not found	not found	not found
4932	Saccharomyces cerevisiae	ascomycota	Saccharomycotina	not found	not found	not found	not found	not found	not found	not found	not found	not found
284812	Schizosaccharomyces pombe	ascomycota	Taphrinomycotina	NP_595935.2	SPBC16H5.12c	737	1	1e-14	0.5385	0.52	2e-107	0.5027	AN10946	50.54	4e-121	AN7514	50.54	9e-113
402676	Schizosaccharomyces japonicus	ascomycota	Taphrinomycotina	XP_002171870.1	SJAG_00595	718	1	2e-19	0.6538	0.53	2e-112	0.5079	AN10946	48.91	1e-128	AN7514	48.91	5e-120
1198029	Neolecta irregularis	ascomycota	Taphrinomycotina	OLL25819.1	NEOLI_000541	604	1	2e-19	0.6346	0.52	1e-131	0.5541	AN10946	54.07	4e-138	AN7514	54.21	1e-129
698492	Saitoella complicata	ascomycota	Taphrinomycotina	XP_019027052.1	SAICODRAFT_4159	633	1	1e-23	0.75	0.53	3e-150	0.5916	AN10946	59.16	2e-153	AN7514	58.06	6e-144
1097556	Taphrina deformans	ascomycota	Taphrinomycotina	CCG81572.1	TAPDE_001421	597	1	4e-21	0.6923	0.78	4e-129	0.4406	AN10946	55.12	3e-134	AN7514	55.12	5e-126
418459	Puccinia graminis	basidiomycota	Pucciniomycotina	XP_003324824.2	PGTG_06361	835	1	2e-16	0.5769	0.52	4e-116	0.4822	AN10946	46.52	9e-118	AN7514	46.52	3e-109
40563	Sporobolomyces roseus	basidiomycota	Pucciniomycotina	not found	not found	not found	not found	not found	not found	not found	not found	not found
237631	Ustilago maydis	basidiomycota	Ustilagomycotina	XP_011392581.1	UMAG_06226	828	1	9e-18	0.6538	0.52	9e-114	0.513	AN10946	51.68	9e-111	AN7514	52.07	3e-103
235443	Cryptococcus neoformans	basidiomycota	Agaricomycotina	XP_012046301.1	CNAG_00410	755	1	4e-13	0.5192	0.58	1e-96	0.4306	AN10946	44.89	7e-93	AN7514	44.89	2e-87
240176	Coprinopsis cinerea	basidiomycota	Agaricomycotina	XP_001836875.2	CC1G_00011	734	1	3e-19	0.6731	0.55	2e-130	0.5408	AN10946	54.43	1e-133	AN7514	54.18	9e-125
486041	Laccaria bicolor	basidiomycota	Agaricomycotina	XP_001884253.1	LACBIDRAFT_166267	438	1	6e-19	0.6731	0.51	4e-126	0.5656	AN10946	52.26	1e-133	AN7514	52.02	7e-126
936053	Rhizopus delemar	Zygomycotina	Mucoromycotina	KAG1502399.1	G6F54_002395	661	0.98	7e-16	0.5882	0.38	2e-43	0.375	AN2903	50.38	6e-141	AN7514	39.34	3e-52
109871	Batrachochytrium dendrobatidis	Zoosporic fungi	Chytridiomycota	not found	not found	not found	not found	not found	not found	not found	not found	not found
109760	Spizellomyces punctatus	Zoosporic fungi	Chytridiomycota	not found	not found	not found	not found	not found	not found	not found	not found	not found
44689	Dictyostelium discoideum	outgroup	outgroup	not found	not found	not found	not found	not found	not found	not found	not found	not found
